# A Superfamily of T6SS Antibacterial Effectors Displaying L,D-carboxypeptidase Activity Towards Peptidoglycan

**DOI:** 10.1101/2020.02.18.954545

**Authors:** Stephanie Sibinelli de Sousa, Julia Takuno Hespanhol, Gianlucca Gonçalves Nicastro, Bruno Yasui Matsuyama, Stephane Mesnage, Ankur Patel, Robson Francisco de Souza, Cristiane Rodrigues Guzzo, Ethel Bayer-Santos

## Abstract

Type VI secretion systems (T6SSs) are contractile nanomachines used by bacteria to inject toxic effectors into competitors. The identity and mechanism of many effectors remain unknown. We characterized a *Salmonella* SPI-6 T6SS antibacterial effector called Tae5^STM^ (<u>t</u>ype VI <u>a</u>midase <u>e</u>ffector 5). Tae5^STM^ is toxic in target-cell periplasm and is neutralized by its cognate immunity protein (Tai5^STM^). Microscopy analysis revealed that cells expressing the effector stop dividing and lose cell envelope integrity. Bioinformatic analysis uncovered similarities between Tae5^STM^ and the catalytic domain of L,D-transpeptidase. Point mutations on conserved catalytic histidine and cysteine residues abrogated toxicity. Biochemical assays revealed that Tae5^STM^ displays L,D-carboxypeptidase activity, cleaving peptidoglycan tetrapeptides between *meso*-diaminopimelic acid^3^ and D-alanine^4^. Phylogenetic analysis showed that Tae5^STM^ homologs constitutes a new superfamily of T6SS-associated amidase effectors distributed among α-, β- and γ-proteobacteria. This work expands our current knowledge about bacterial effectors used in interbacterial competition.
