## Supplementary material for "A Superfamily of T6SS Antibacterial Effectors Displaying L,D-carboxypeptidase Activity Towards Peptidoglycan": Table S3

### Sheet: Table S3
Table S3. List of strains, plasmids and primers used in this study.
Strains	Description	Source
S. Typhimurium	Wild type Salmonella Typhimurium str. 14028s	Marcelo Brocchi
E. coli	E. coli DH5α	Lab Stock
E. coli	E. coli SHuffle T7	New England Biolabs
E. coli	E. coli XL10-Gold	Agilent Technologies
E. coli ftsZ-mVenus	E. coli BW27783 strain ftsZ::ftsZ-mVenus	Moore et al. 2016
Plasmids	Description	Reference
pKD46	bla PBAD gam bet exo pSC101 oriTS	Datsenko & Wanner, 2000
pKD4	bla FRT ahp FRT PS1 PS2 oriR6K	Datsenko & Wanner, 2000
pCP20	bla cat cI857 λPR flp pSC101 oriTS	Datsenko & Wanner, 2000
pBRA	Derivative of pBAD24 vector, PBAD promoter, mob, pBBR1 ori, SpR	M. Marroquin, unpublished
pBRA-SP	Derivative of pBAD24 vector, PBAD promoter, mob, pBBR1 ori, SpR with PelB signal sequence	Bayer-Santos et al., 2019
pEXT22	PTAC promoter, R100 ori, KmR	Dykxhoorn et al., 1996
pET28a	T7 promoter over-expression plasmid, F1 ori, N-terminal His-Tag/thrombin/T7-Tag configuration	Novagen
Primers	Sequence	Purpose
EBS179-F NcoI	TTTTCCATGGCCATGATGGCAGTAAGACTGA	Clone STM14_0336 in pBRA
EBS189-R SalI	CTTTGTCGACTTATTGTTTTGTTCCACCATTC	Clone STM14_0336 in pBRA
EBS181-F KpnI	GAGGTACCAGGAGGAATTCACCATGAAAAAGTACGCTGTAGAGG	Clone STM14_0335 in pEXT22 with RBS
EBS182-R BamHI	CGGGATCCTTACAGCGGTGGTGTACA	Clone STM14_0335 in pEXT22
EBS191-F NdeI	AGTATAGCATATGATGGCAGTAAGACTGACTTTTG	Clone STM14_0336 in pET28a
EBS192-R BamHI	TCGTGGATCCTTATTGTTTTGTTCCACCATTCG	Clone STM14_0336 in pET28a
EBS193-F NdeI	AGTATAGCATATGGATGTAAACATTGATAACCCGC	Clone STM14_0335 in pET28a
EBS194-R BamHI	TCGTGGATCCTTACAGCGGTGGTGTACA	Clone STM14_0335 in pET28a
EBS217-F	CAAGCGGGGTGGTTTTTATATCGCGGATTCCACCAAAGGTTACAG	Point mutation STM14_0336 His121Ala
EBS218-R	CTGTAACCTTTGGTGGAATCCGCGATATAAAAACCACCCCGCTTG	Point mutation STM14_0336 His121Ala
EBS219-F	CCACCAAAGGTTACAGTCATGGTGCGATTGAAGTGGAACCGGTG	Point mutation STM14_0336 Cys131Ala
EBS220-R	CACCGGTTCCACTTCAATCGCACCATGACTGTAACCTTTGGTGG	Point mutation STM14_0336 Cys131Ala
EBS 284-F Kpnl	GAGGTACCAGGAGGAATTCACCATGGTCTGTCTGTTGGTG	Clone STM14_0332 in pEXT22 with RBS
EBS 285-R BamHI	TTGGATCCTTAAAATTCCCTGGATAAAGTAATATAAC	Clone STM14_0332 in pEXT22
EBS 216-R BamHI	TTGGATCCTTACTTGTCGTCATCGTCCTTGTAGTCCAGCGGTGGTGTACAAC	Insert C-terminal FLAG-tag in STM14_0335
a Restriction enzyme sites are underlined and RBS sequences are indicated in bold.
